# A bacterial assay for rapid screening of IAA catabolic enzymes

**DOI:** 10.1101/681379

**Authors:** Brunoni Federica, Collani Silvio, Šimura Jan, Schmid Markus, Bellini Catherine, Ljung Karin

**Author notes:** These authors contributed equally to this work (Brunoni Federica, Collani Silvio). These authors contributed equally to this work (Bellini Catherine, Ljung Karin).

## Abstract

**Background:** Plants rely on concentration gradients of the native auxin, indole-3-acetic acid (IAA), to modulate plant growth and development. Both metabolic and transport processes participate in the dynamic regulation of IAA homeostasis. Free IAA levels can be reduced by inactivation mechanisms, such as conjugation and degradation. IAA can be conjugated via ester linkage to glucose, or via amide linkage to amino acids, and degraded via oxidation. Members of the UDP glucosyl transferase (UGT) family catalyze the conversion of IAA to indole-3-acetyl-1-glucosyl ester (IAGlc); by contrast, IAA is irreversibly converted to indole-3-acetyl-L-aspartic acid (IAAsp) and indole-3-acetyl glutamic acid (IAGlu) by Group II of the GRETCHEN HAGEN3 (GH3) family of acyl amido synthetases. DIOXYGENASE OF AUXIN OXIDATION (DAO) irreversibly oxidizes IAA to oxindole-3-acetic acid (oxIAA) and, in turn, oxIAA can be further glucosylated to oxindole-3-acetyl-1-glucosyl ester (oxIAGlc) by UGTs. These metabolic pathways have been identified based on mutant analyses, *in vitro* activity measurements, and *in planta* feeding assays. *In vitro* assays for studying protein activity are based on expressing Arabidopsis enzymes in a recombinant form in bacteria or yeast followed by recombinant protein purification. However, the need to extract and purify the recombinant proteins represents a major obstacle when performing *in vitro* assays.

**Results:** In this work we report a rapid, reproducible and cheap method to screen the enzymatic activity of recombinant proteins that are known to inactivate IAA. The enzymatic reactions are carried out directly in bacteria that express the recombinant protein. The enzymatic products can be measured by direct injection of a small supernatant fraction from the bacterial culture on ultrahigh-performance liquid chromatography coupled to electrospray ionization tandem spectrometry (UHPLC-ESI-MS/MS). Experimental procedures were optimized for testing the activity of different classes of IAA-modifying enzymes without the need to purify recombinant protein.

**Conclusions:** This new method represents an alternative to existing *in vitro* assays. It can be applied to the analysis of IAA metabolites that are produced upon supplementation of substrate to engineered bacterial cultures and can be used for a rapid screening of orthologous candidate genes from non-model species.
