## Supplemental Table 1 for "A bacterial assay for rapid screening of IAA catabolic enzymes"

### Sheet: Sheet1
Name	Sequence (5'->3')
AtDAO1_F	TCCCCTCTAGAAATAATTTTGATTTAACTTTAAGAAGGAGATATACCATGCATCACCATCACCATCACGCGATGGGGGAACTAAACGGAGT
AtDAO1_R	CTCGAGTGCGGCCGCAGCAAGCTTCTAGCTAGCTTATTATCATTTATCTAGTCCTGCATGG
AtGH3.6_F	TCCCCTCTAGAAATAATTTTGATTTAACTTTAAGAAGGAGATATACCATGCATCACCATCACCATCACGCGATGCCTGAGGCACCAAAGATCGC
AtGH3.6_R	CTCGAGTGCGGCCGCAGCAAGCTTCTAGCTAGCTTATTATTAGTTACTCCCCCATTGCTTGTG
AtGH3.17_F	TCCCCTCTAGAAATAATTTTGATTTAACTTTAAGAAGGAGATATACCATGCATCACCATCACCATCACGCGATGATACCAAGTTACGACCCAAATG
AtGH3.17_R	CTCGAGTGCGGCCGCAGCAAGCTTCTAGCTAGCTTATTATTAAGAATCTAAACCAAGTGGTTCCC
AtUGT84B1_F	TCCCCTCTAGAAATAATTTTGATTTAACTTTAAGAAGGAGATATACCATGCATCACCATCACCATCACGCGATGGGCAGTAGTGAGGGTCAAG
AtUGT84B1_R	CTCGAGTGCGGCCGCAGCAAGCTTCTAGCTAGCTTATTATTAGGCGATTGTGATATCACTAATG
AtUGT74D1_F	TCCCCTCTAGAAATAATTTTGATTTAACTTTAAGAAGGAGATATACCATGCATCACCATCACCATCACGCGATGGGAGAGAAAGCGAAAGC
AtUGT74D1_R	CTCGAGTGCGGCCGCAGCAAGCTTCTAGCTAGCTTATTATTACCTCACAATTTTAGCAACAAAC
GFP_F	TCCCCTCTAGAAATAATTTTGATTTAACTTTAAGAAGGAGATATACCATGCATCACCATCACCATCACGCGATGAGTAAAGGAGAAGAACTT
GFP_R	CTCGAGTGCGGCCGCAGCAAGCTTCTAGCTAGCTTATTATTATTTGTATAGTTCATCCATGCC
