## Supplemental Table 2 for "A bacterial assay for rapid screening of IAA catabolic enzymes"

### Sheet: Table_S2_Compounds_LC-MS
	MRM	RT
IAA	176.2 > 130.1	6.49
[13C6]-IAA	182.1 > 136.1	6.49
oxIAA	192.1 > 146.1	4.38
[13C6]-oxIAA	198.1 > 152.1	4.38
IAAsp	291.2 > 130.1	4.27
[13C6]-IAAsp	297.2 > 130.1	4.27
IAGlu	305.2 > 130.1	4.91
[13C6]-IAGlu	311.2 > 136.1	4.91
IAGlc	176.2 > 130.1	4.55
[13C6]-IAGlc	182.1 > 136.1	4.55
oxIAGlc	192.1 > 146.1	3.44
[13C6]-oxIAGlc	198.1 > 152.1	3.44
