## Supplemental dataset 1 for "A bacterial assay for rapid screening of IAA catabolic enzymes"

### Sheet: Dataset_1
Raw data for Fig. 2a
	Supernatant				Pellet
Sample	pmol/ml	average	±	SD; SD(%)	pmol/sample	average	±	SD; SD(%)
AtDAO1_t0	93.36	95.3	±	1.53	4.1	4.33	±	0.69
	97.11			1.61	5.26			15.9
	95.44				3.62
AtDAO1_mock	86.2	103.34	±	14.16	4.81	4.27	±	0.39
	120.88			13.7	4.11			9.09
	102.95				3.9
AtDAO1_1 uM IAA	142.77	147.01	±	3	5.51	5.15	±	0.25
	149.22			2.04	4.98			4.85
	149.03				4.97
AtDAO1_1 uM IAA+cofactors	233.75	230.36	±	3.37	8.96	9.32	±	1.48
	231.58			1.46	7.71			15.89
	225.77				11.28
t0_GFP	91.87	95.43	±	3.63	2.72	3.27	±	0.58
	94.01			3.8	4.07			17.72
	100.41				3.02
GFP_mock	84.41	94.14	±	8.12	3.03	3.21	±	0.23
	93.72			8.63	3.07			7.06
	104.29				3.53
GFP_1 uM IAA	108.22	105.97	±	3.75	2.77	2.8	±	0.04
	100.68			3.54	2.85			1.26
	109.01				2.78
GFP_1 uM IAA+cofactors	135.8	132.3	±	2.89	3.93	4.18	±	0.27
	132.38			2.18	4.56			6.55
	128.72				4.05

### Sheet: Dataset_2
Raw data for Fig. 2b
		AtDAO1				GFP				no bacteria
Sample		pmol/ml	average		SD; SD(%)	pmol/ml	average		SD; SD(%)	pmol/ml	average	±	SD; SD(%)
1h_20°C_no IAA		78.19	82.32	±	4.96	68.88	68.07	±	1.61	84.72	80.01	±	3.39
		89.29			6.02	69.51			2.36	78.44			4.24
		79.48				65.83				76.87
1h_30°C_no IAA		80.82	76.79	±	3.35	70.16	65.6	±	4.39	69.78	77.58	±	9.07
		76.95			4.37	59.67			6.7	72.65			11.69
		72.61				66.98				90.3
6h_20°C_no IAA		76.27	76.64	±	2.99	61.52	64	±	3.79	83.06	80.69	±	1.68
		80.47			3.9	61.13			5.92	79.5			2.08
		73.18				69.35				79.51
6h_30°C_no IAA		72.24	74.2	±	5.53	75.39	73.12	±	5.53	84.93	90.96	±	4.39
		81.73			7.45	78.46			7.56	95.24			4.82
		68.62				65.5				92.71
1h_20°C_10 uM IAA		156.38	148.18	±	9.92	114.78	109.73	±	5.03	141	142.55	±	6.88
		153.95			6.7	111.52			4.58	151.64			4.83
		134.22				102.87				135
1h_30°C_10 uM IAA		164.6	163.87	±	0.6	114.61	122.79	±	16.89	146.42	145.72	±	3.54
		163.13			0.37	107.44			13.76	149.67			2.43
		163.9				146.32				141.08
6h_20°C_10 uM IAA		193.26	196.56	±	11.48	136.77	128.51	±	6.49	125.01	131.99	±	5.07
		184.44			5.84	120.94			5.05	134.05			3.84
		211.97				127.82				136.9
6h_30°C_10 uM IAA		193.67	193.85	±	1.09	126.64	132.89	±	9.73	137.86	141.38	±	2.68
		195.27			0.56	146.63			7.32	141.91			1.9
		192.62				125.4				144.38
1h_20°C_10 uM IAA+cof.		599.02	595.37	±	40.46	129.54	130.03	±	5.23	164.25	160.98	±	5.08
		643			6.8	123.87			4.02	164.88			3.16
		544.09				136.66				153.8
1h_30°C_10 uM IAA+cof.		623.35	640.5	±	12.58	140.94	151.96	±	11.22	203.99	210.45	±	7.19
		644.98			1.96	147.59			7.39	220.49			3.42
		653.2				167.37				206.87
6h_20°C_10 uM IAA+cof.		1116.44	1157.38	±	29.27	187.48	191.28	±	3.17	233.65	224.55	±	7.43
		1172.6			2.53	195.23			1.66	215.45			3.31
		1183.11				191.13				224.55
6h_30°C_10 uM IAA+cof.		846.58	872.12	±	36.51	178.55	193.8	±	12.91	253.91	167	±	61.5
		846.016			4.19	210.11			6.66	126.62			36.83
		923.76				192.73				120.49

### Sheet: Dataset_3
Raw data for Fig. 3
a)	oxIAA
	pmol/ml	average	±	SD; SD(%)
6h_20°C_100 uM IAA+cof. 1_AtDAO1	5240.83	5055.22	±	212.82
	4757.23			4.20991
	5167.59
6h_20°C_mock_AtDAO1	59.8377	60.3308	±	2.39052
	57.6808			3.96236
	63.4738
b)	IAAsp				IAGlu
	pmol/ml	average	±	SD; SD(%)	pmol/ml	average	±	SD; SD(%)
6h_20°C_mock_AtGH3.6	<LOD				106.64	102.685	±	4.68862
					96.0984			4.56603
					105.316
6h_20°C_100 uM IAA+cof. 2_AtGH3.6	25471.5	24057	±	2452.2	49508.8	46207	±	4709.6
	20607.7			10.1933	39546.7			10.1924
	26092				49565.4
c)	IAAsp				IAGlu
	pmol/ml	average	±	SD; SD(%)	pmol/ml	average	±	SD; SD(%)
6h_20°C_mock_AtGH3.17	<LOD				106.64	102.685	±	4.68862
					96.0984			4.56603
					105.316
6h_20°C_100 uM IAA+cof. 2_AtGH3.17	25471.5	24057	±	2452.2	49508.8	46207	±	4709.6
	20607.7			10.1933	39546.7			10.1924
	26092				49565.4
d)	IAGlc
	pmol/ml	average	±	SD; SD(%)
6h_20°C_mock_AtUGT84B1	<LOD
6h_20°C_100 uM IAA+cof. 3_AtUGT84B1	128551	132301	±	6344.03
	127118			4.79513
	141235
e)	IAGlc
	pmol/ml	average	±	SD; SD(%)
6h_20°C_mock_AtUGT74D1	<LOD
6h_20°C_100 uM IAA+cof. 3_AtUGT74D1	71340.5	65759.8	±	4029.19
	63966.1			6.12713
	61972.8
f)	oxIAA				IAAsp				IAGlu				IAGlc
	pmol/ml	average	±	SD; SD(%)	pmol/ml	average	±	SD; SD(%)	pmol/ml	average	±	SD; SD(%)	pmol/ml	average	±	SD; SD(%)
6h_20°C_mock_GFP	57.4256	58.6818	±	1.23069	<LOD				<LOD				<LOD
	60.3531			2.09723
	58.2666
6h_20°C_100 uM IAA+cof. 1_GFP	240.611	260.026	±	15.846	<LOD				<LOD				<LOD
	279.426			6.09401
	260.042
6h_20°C_100 uM IAA+cof. 2_GFP	302.029	298.171	±	8.55351	<LOD				<LOD				<LOD
	286.314			2.86866
	306.171
6h_20°C_100 uM IAA+cof. 3_GFP	244.78	234.866	±	7.46304	<LOD				<LOD				<LOD
	233.044			3.17758
	226.774

### Sheet: Dataset_4
Raw data for Fig. 4
		IAGlc				oxIAGlc
		pmol/ml	average	±	SD;(SD%)	pmol/ml	average	±	SD; (SD%)
a)	6h_20°C_mock_AtUGT84B1	<LOD				<LOD
	6h_20°C_100 uM oxIAA+cof. 3_AtUGT84B1	113.89	134.017	±	17.9399	2144.19	2181.11	±	29.0219
		157.457			13.3862	2215.09			1.3306
		130.704				2184.06
	6h_20°C_100 uM IAA+cof. 3_AtUGT84B1	100014	98274.6	±	4068.44	28.9555	32.5659	±	2.66389
		92655.1			4.13987	35.3029			8.18
		102154				33.4393
	6h_20°C_100 uM IAA+100 uM oxIAA+cof. 3_AtUGT84B1	127552	102962	±	17439.1	1229.67	1178.44	±	57.1639
		92303.5			16.9374	1206.99			4.8508
		89030.5				1098.67
b)	6h_20°C_mock_AtUGT74D1	<LOD				<LOD
	6h_20°C_100 uM oxIAA+cof. 3_AtUGT74D1	<LOD				4088.14	4193.31	±	159.08
						4073.67			3.79367
						4418.13
	6h_20°C_100 uM IAA+cof. 3_AtUGT74D1	71340.5	65759.8	±	4029.19	24.8142	23.8126	±	0.889039
		63966.1			6.12713	23.9699			3.73348
		61972.8				22.6536
	6h_20°C_100 uM IAA+100 uM oxIAA+cof. 3_AtUGT74D1	37869.8	43611.9	±	9213.17	4931.05	5173.06	±	637.447
		56611.8			21.1254	6046.12			12.3224
		36354				4542.01
c)	6h_20°C_mock_GFP	<LOD				<LOD
	6h_20°C_100 uM oxIAA+cof. 3_GFP	<LOD				<LOD
	6h_20°C_100 uM IAA+cof. 3_GFP	<LOD				<LOD
	6h_20°C_100 uM IAA+100 uM oxIAA+cof. 3_GFP	<LOD				<LOD
